# Systematic Identification of Germ Granule Proteins Reveals Specialized Roles in RNAi and Small RNA Inheritance

**DOI:** 10.64898/2026.01.26.701902

**Authors:** Shihui Chen, Lucas H. Prescott, Craig C. Mello, Carolyn M. Phillips

## Abstract

Biomolecular condensates, such as germ granules, organize RNAi pathways critical for fertility and genome regulation. Yet, the protein composition and functional contributions of these condensates remain poorly defined. Here, we applied TurboID proximity labeling to the *Caenorhabditis elegans* germ granule protein SIMR-1, integrating mass spectrometry with genetic screening, CRISPR-based tagging, and small RNA sequencing. This systematic approach identified several previously uncharacterized germ granule proteins that contribute to fertility, germline immortality, exogenous RNAi, and transgenerational inheritance. Small RNA sequencing of 21 mutants revealed broad and class-specific defects in siRNA and miRNA biogenesis, with distinct factors associated with defects in WAGO-class 22G-RNAs, CSR-class 22G-RNAs, or histone-directed small RNAs. Among these, we identified PINT-1, a highly disordered protein that directly interacts with and is recruited to germ granules by the PIWI Argonaute PRG-1. PINT-1 is required for piRNA-dependent and -independent secondary siRNA biogenesis and germline development. Comparative genomics revealed that PINT-1 has co-evolved with PRG-1 across clade V nematodes, with a conserved structured N-terminus and a rapidly diverging repeat-rich intrinsically disordered region. Together, our findings expand the germ granule proteome and reveal how distinct condensate components contribute to specialized functions within the small RNA pathways, while highlighting an evolutionarily co-adapted PIWI interactor critical for siRNA biogenesis.
