## Supplemental Table S2 for "Systematic Identification of Germ Granule Proteins Reveals Specialized Roles in RNAi and Small RNA Inheritance"

### Sheet: Summary
Supplemental Table S2. Screen criteria and phenotype summary
Sheet 1	Table summary
Sheet 2	Selection criteria for protein tagging (HA-tagged and CGC strains)
Sheet 3	Selection criteria for protein tagging (GFP11)
Sheet 4	Selection criteria and results for the SIMR-1 RNAi screen
Sheet 5	Summary of protein localization and mutant phenotypes examined in this study

### Sheet: HA-tagged and CGC strains
Supplemental Table S2, Sheet 2. Selection criteria for protein tagging (HA-tagged and CGC strains)
Of the 252 SIMR-1–proximal candidate proteins identified across three rounds of TurboID mass spectrometry, 32 proteins were reproducibly detected in both round 1 and round 2 (19 of which were also detected in round 3). From this subset, candidates lacking prior characterization of germline localization were selected for further localization analysis. For candidates with existing fluorescently tag…
Selection criteria: proteins reproducibly identified across multiple rounds of mass spectrometry and lacking prior characterization of germline localization were prioritized for tagging and analysis.
gene name	mass spec round	localization prior to this study	notes	citation
hpo-40	1,2,3	SIMR foci		Manage et al, 2020, eLife
mog-4	1,2,3	unknown	tagged with HA	NA
simr-1	1,2,3	SIMR foci		Manage et al, 2020, eLife
ekl-1	1,2,3	E granule		Chen et al, 2024, Nature Commun
mdt-4	1,2,3	unknown	mediator complex component function with RNA polymerase, likely localize to nucleus	NA
gyf-1	1,2,3	unknown	miRISC complex; obtained from CGC	Mayya et al, 2021, NAR
mask-1	1,2,3	unknown	tagged with GFP11 (see Sheet 3)	NA
glh-4	1,2,3	P granule		Kuznick et al, 2020, Development
ifet-1	1,2,3	P granule		Sengupta et al, 2013, J Cell Sci
mip-1	1,2,3	P granule		Cipriani et al, 2021, eLife; Price et al, 2021, eLife
oma-1	1,2,3	P granule and cytoplasm	obtained from CGC	Shimada et al, 2006, Genes to Cells; Hu et al, Front Cell Dev Biol. 2021
M01H9.3	1,2,3	unknown	tagged with HA	NA
Y38E10A.17	1,2,3	unknown	tagged with GFP11 (see Sheet 3)	NA
wbp-4	1,2,3	unknown	tagged with HA	NA
dnj-11	1,2,3	unknown	obtained from CGC	NA
npp-9	1,2,3	nuclear pore		Sheth et al, 2010, Development; Thomas et al, 2025, Development
pgl-3	1,2,3	P granule		Kawasaki et al, 2004, Genetics; Updike et al, 2011, JCB
erfa-3	1,2,3	unknown	predicted to be in translation release factor complex, likely localize to cytoplasm	NA
snap-29	1,2,3	endosomes		Kang et al, 2012, Dev Biol
xrn-1	1,2	unknown	exonuclease, function in miRNA turnover, likely localize to cytoplasm	Singh et al, 2020, biorxiv
lea-1	1,2	diffuse throughout the body	obtained from CGC	Hibshman & Goldstein, 2021, BMC biology
npp-14	1,2	nuclear pore		Thomas et al, 2025, Development
tiar-1	1,2	cytoplasm; nucleus; stress granule	obtained from CGC	Huelgas-Morales et al, 2016, G3
pgl-1	1,2	P granule		Kawasaki et al, 2004, Genetics; Updike et al, 2011, JCB
ddx-19	1,2	D granule		Huang et al, 2025, Dev Cell
atx-2	1,2	cytoplasm	obtained from CGC	Stubenvoll et al, 2016, Plos Genetics
F42A10.5	1,2	unknown	tagged with HA	NA
nucl-1	1,2	nucleolus		Spaulding et al, 2022, Nature Commun
eif-2A	1,2	unknown	a translation initiation factor, likely localize to cytoplam	NA
wago-1	1,2	P granule		Seroussi et al, 2023, eLife
aldo-2	1,2	unknown	metabolic enzyme, likely localize to cytoplasm	NA
H05C05.1	1,2	unknown	tagged with GFP11 (see Sheet 3)	NA
larp-1	1	P bodies	tagged with HA	Nykamp et al, 2008, RNA
gtbp-1	2	stress granule	obtained from CGC	Abbatemarco et al, 2021, J Cell Sci

### Sheet: GFP11-tagged
Supplemental Table S2, Sheet 3. Selection criteria for protein tagging (GFP11)
Multiple germ granule proteomic datasets were compared to identify candidate proteins for GFP11 tagging with the goal of discovering novel germ granule–localized factors. In addition, two uncharacterized proteins (Y38E12A.17 and Y71F9AL.9) that produced dimmer SIMR-1 foci in the RNAi screen were also selected for tagging.
Selection criteria: to increase the likelihood of identifying previously uncharacterized germ granule–localized proteins, we prioritized uncharacterized candidates that were detected in more than three independent germ granule proteomic datasets. Based on these criteria, the top eight candidates, plus Y38E12A.17 and Y71F9AL.9, were selected for GFP11 tagging.
	Citation	This study	Singh et al, 2021, Nature Comm		Price et al, eLife, 2021	Zhao et al, 2024, NCB			Li et al, bioRxiv, 2024
	Gene Name	SIMR-1::TurboID	CSR-1 IP	PRG-1 IP	DEPS-1::TurboID and TurboID::GLH-1	PGL-1:: TurboID	TurboID::ZNFX-1	MUT-16::TurboID	Elli-1::TurboID		Summary	Localization prior to this study	notes	citation
	glh-4	1	1	1	1	1	1	0	1		7	P granule		Kuznick et al, 2020, Development
	pgl-1	1	1	1	1	1	1	0	1		7	P granule		Kawasaki et al, 2004, Genetics; Updike et al, 2011, JCB
1	D2005.4	1	1	1	1	1	1	0	1		7	germ granule (unknown when TurboID results obtained)	tagged with GFP11	Zhao et al, 2024, NCB
	lotr-1	1	1	1	1	1	1	0	1		7	P granule		Marnike et al, PLoS Genet. 2022
2	Y110A7A.15	1	1	1	1	1	1	0	0		6	unknown	tagged with GFP11	NA
	glh-1	1	1	1	1	1	1	0	0		6	P granule		Kuznick et al, 2020, Development
	pgl-2	1	1	1	1	1	1	0	0		6	P granule		Kawasaki et al, 2004, Genetics; Updike et al, 2011, JCB
	mip-1	1	0	1	1	1	1	0	1		6	P granule		Cipriani et al, 2021, eLife; Price et al, 2021, eLife
	ddx-19	1	1	0	1	1	1	0	1		6	D granule		Huang et al, 2025, Dev Cell
3	F01G4.4 (PINT-1)	1	0	1	1	1	1	0	1		6	unknown	tagged with GFP11	NA
4	Y66D12A.19	1	0	1	1	1	1	0	1		6	germ granule (unknown when TurboID results obtained)	tagged with GFP11	Zhao et al, 2024, NCB
	wago-4	1	0	1	1	1	1	0	1		6	P granule and Z granule		Seroussi et al, 2023, eLife
	T23H2.3	1	1	1	1	1	0	0	1		6	unknown; predicted to be in nucleus, ortholog of human TTF2 (transcription termination factor 2)		NA
5	F56C9.6 (EPS-1)	1	0	1	1	1	1	0	1		6	D granule (unknown when TurboID results obtained)	tagged with GFP11	Shi et al, 2025, Nature Commun
	gld-1	1	1	1	1	1	0	0	1		6	cytoplasm		Lee&Schedl, 2004, Genes Dev
	dnj-11	1	0	1	1	1	1	0	0		5	unknown	obtained tagged strain from CGC (see Sheet 2)	NA
	tiar-1	1	1	1	1	1	0	0	0		5	cytoplasm; nucleus; stress granules	obtained tagged strain from CGC (see Sheet 2)	Huelgas-Morales et al, 2016, G3
	wago-1	1	1	1	1	1	0	0	0		5	P granule		Seroussi et al, 2023, eLife
	znfx-1	1	0	1	1	1	1	0	0		5	Z granule		Wan et al, 2018, Nature
	glh-3	1	0	1	1	1	1	0	0		5	P granule		Kuznick et al, 2020, Development
	smc-4	1	1	1	1	1	0	0	0		5	chromosome		Hagstrom et al, 2002, Genes Dev
	mog-4	1	0	0	1	1	1	0	1		5	unknown	tag with HA (see Sheet 2)	NA
	pgl-3	1	1	1	1	0	0	0	1		5	P granule		Kawasaki et al, 2004, Genetics; Updike et al, 2011, JCB
	nucl-1	1	0	0	1	1	1	0	1		5	nucleolus		Spaulding et al, 2022, Nature Commun
6	H05C05.1	1	1	1	0	1	0	0	1		5	unknown	tagged with GFP11	NA
	pqn-59	1	0	1	1	0	0	1	1		5	stress granuke		Carlston et al, 2021, PLoS Genet
	txl-1	1	0	0	1	1	1	0	1		5	nucleus		Han et al, 2003, Current Biology
	puf-5	1	0	1	1	1	0	0	1		5	P bodies		Lublin and Evans, 2007, Dev Biol
	dcr-1	1	0	1	1	1	0	0	1		5	nuclear and cytoplasm		Drake et al, 2015, Dev Cell
	rps-9	1	1	1	0	1	0	0	0		4	unknown; small ribosomal protein, likely in cytoplasm		NA
	mip-2	1	0	0	1	1	1	0	0		4	P granule		Cipriani et al, 2021, eLife; Price et al, 2021, eLife
	cash-1	1	1	1	1	0	0	0	0		4	between and surrounding dense bodies		Martine et al, 2023, Molecular Biology of the Cell
	nud-1	1	0	0	1	1	1	0	0		4	microtubule		Faircloth et al, 2008, Cell Stress Chaperones
7	T05H10.1	1	0	1	1	1	0	0	0		4	unknown	tagged with GFP11	NA
	mdt-4	1	0	0	1	1	0	0	1		4	unknown; mediator complex component function with RNA polymerase, likely localize to nucleus		NA
	oma-1	1	1	0	1	0	0	0	1		4	P granule and cytoplasm; available tagged strain in CGC		Shimada et al, 2006, Genes to Cells; Hu et al, Front Cell Dev Biol. 2021
	npp-9	1	0	0	1	0	1	0	1		4	nuclear pore		Sheth et al, 2010, Development; Thomas et al, 2025, Development
	atx-2	1	0	0	1	0	0	1	1		4	cytoplasm; available tagged strain in CGC		Stubenvoll et al, 2016, Plos Genetics
	hcp-1	1	0	0	1	1	0	0	1		4	kinetochore		Moore et al, 1999, JCB
	mex-3	1	0	1	1	0	0	0	1		4	cytoplasm and P granule		Draper et al, 1996, Cell
	cpb-3	1	0	0	1	1	0	0	1		4	motile particles		Spendier et al, 2021, BMC
	ego-1	1	0	0	1	1	0	0	1		4	E granule		Chen et al, 2024, Nature Commun
	let-711	1	0	1	1	0	0	0	1		4	centrosomes		DeBella et al, 2006, Mol Biol Cell
	cid-1	1	0	0	1	1	0	0	1		4	germline granules and embryonic metaphase plates		Wolfswinkel et al, 2009, Cell
	hpo-40	1	0	0	1	0	1	0	0		3	SIMR foci		Manage et al, 2020, eLife
	simr-1	1	1	1	0	0	0	0	0		3	SIMR foci		Manage et al, 2020, eLife
8	M01H9.3	1	0	0	1	1	0	0	0		3	unknown	tagged with GFP11	NA
	erfa-3	1	0	0	1	1	0	0	0		3	unknown; predicted to be in translation release factor complex, likely localize to cytoplasm		NA
	F42A10.5	1	0	0	1	1	0	0	0		3	unknown	tag with HA (see Sheet 2)	NA
	eif-2A	1	0	0	1	1	0	0	0		3	unknown; a translation initiation factor, likely localize to cytoplam		NA
	nxf-1	1	0	0	0	1	1	0	0		3	P granule and nucleolus		Sheth et al, 2010, Development
	mdt-6	1	0	0	1	1	0	0	0		3	unknown; mediator complex component function with RNA polymerase, likely localize to nucleus		NA
	bub-1	1	0	0	1	1	0	0	0		3	Kinetochore		Kim et al, 2015, JCB
	knl-1	1	1	1	0	0	0	0	0		3	Kinetochore		Desai et al, 2003, Genes Dev
	itsn-1	1	0	0	1	1	0	0	0		3	nerve ring and in the ventral and dorsal cords		Rose et al, 2007, Molecular Biology of the Cell
	cct-3	1	1	1	0	0	0	0	0		3	unknown; belong to CCT/TRiCchaperon complex, likely localize to cytoplasm		NA
	rpl-9	1	1	1	0	0	0	0	0		3	ribosome protein, likely localize to cytoplasm		Marco Nousch et al, 2020, G3
	kin-19	1	1	0	0	1	0	0	0		3	muscles		Jung et al, 2023, PLoS Biol
	rpn-2	1	1	0	1	0	0	0	0		3	a proteasome subunit, likely in cytoplasm		Fernando et al, 2020, Developmental Dynamics
	rpn-11	1	0	0	1	1	0	0	0		3	a proteasome subunit, likely in cytoplasm		Fernando et al, 2020, Developmental Dynamics
	ppw-2	1	0	1	1	0	0	0	0		3	P granule		Seroussi et al, 2023, eLife
	mut-14	1	0	1	0	0	0	1	0		3	Mutator foci		Phillips, 2014, Genes Dev
	fkb-6	1	0	0	1	1	0	0	0		3	cytoplasm		Alleva et al, 2017, JCB
	smg-2	1	0	0	1	1	0	0	0		3	cytoplasm and the nucleus		Johns et al, 2007, Mol Cell Biol
	ppfr-4	1	0	0	1	1	0	0	0		3	cytoplasm and cortex		Han et al, 2009, Genetics
	mut-16	1	0	1	0	0	0	1	0		3	Mutator foci		Phillips, 2014, Genes Dev
	Y71F9AL.12	1	0	0	1	1	0	0	0		3	unknown	attempted to tag with GFP11, low gRNA efficiency	NA
	skr-7	1	0	0	1	1	0	0	0		3	ubiquitin ligase complex component, likely in cytoplasm		Nayak et al, 2002, Current Biology
	mix-1	1	0	0	1	1	0	0	0		3	condensed chromosomes		Lieb et al, 1998, Cell
	cls-2	1	0	0	1	0	1	0	0		3	kinetochore		Cheeseman et al, 2005, Current Biology
	xpg-1	1	0	0	0	1	1	0	0		3	Predicted to enable DNA binding activity, likely in nucleus		Lans et al, 2010, Plos Genetics
	zwl-1	1	0	0	1	1	0	0	0		3	kinetochore		Gassmann et al, 2008, Genes Dev
	edc-4	1	0	0	1	1	0	0	0		3	P bodies		Vidya et al, 2024, Cell Reports
	asps-1	1	1	0	0	1	0	0	0		3	predicted to function in glucose homeostasis and intracellular protein transport, likely in cytoplasm		De-Souza et al, 2020, JBC
	bop-1	1	0	0	0	1	1	0	0		3	ribosome biogenesis protein, likely in cytoplasm		NA
	F55A12.5	1	0	0	1	0	1	0	0		3	nuclear pore localization		Zhao et al, 2024, NCB
	sart-3	1	0	0	1	1	0	0	0		3	not prioritized
	Y39A3CL.4	1	0	0	1	1	0	0	0		3	not prioritized
	thoc-5	1	1	0	0	1	0	0	0		3	not prioritized
	prp-8	1	0	0	0	1	1	0	0		3	not prioritized
	ekl-1	1	0	0	1	0	0	0	1		3	not prioritized
	gyf-1	1	0	0	1	0	0	0	1		3	not prioritized
9	mask-1	1	0	0	1	0	0	0	1		3	unknown	tagged with GFP11 based on reduced brightness of SIMR foci in the RNAi screen (see sheet 3)	NA
	xrn-1	1	0	0	1	0	0	0	1		3	not prioritized
	lea-1	1	0	0	1	0	0	0	1		3	not prioritized
	npp-14	1	0	0	1	0	0	0	1		3	not prioritized
	sna-2	1	0	0	1	0	0	0	1		3	not prioritized
	nhl-2	1	0	0	1	0	0	0	1		3	not prioritized
	cpf-2	1	0	0	1	0	0	0	1		3	not prioritized
	natc-1	1	0	0	1	0	0	0	1		3	not prioritized
	larp-1	1	0	0	0	1	0	0	1		3	not prioritized
	F13D12.5	1	0	0	1	0	0	0	1		3	not prioritized
	Y79H2A.3	1	0	0	0	0	0	1	1		3	not prioritized
	mina-1	1	0	1	0	0	0	0	1		3	not prioritized
	gld-3	1	0	0	1	0	0	0	1		3	not prioritized
	frm-4	1	0	0	1	0	0	0	1		3	not prioritized
	npp-16	1	0	0	0	1	0	0	1		3	not prioritized
	F46F11.1	1	0	0	1	0	0	0	1		3	not prioritized
	dcap-1	1	0	0	1	0	0	0	1		3	not prioritized
	klp-7	1	0	0	1	0	0	0	1		3	not prioritized
	eftu-2	1	0	0	0	1	0	0	1		3	not prioritized
10	Y38E10A.17	1	0	0	1	0	0	0	0		2	unknown	tagged with GFP11 based on reduced brightness of SIMR foci in the RNAi screen (see sheet 3)	NA
	snap-29	1	0	0	1	0	0	0	0		2	not prioritized
	aldo-2	1	0	0	1	0	0	0	0		2	not prioritized
	daf-18	1	0	0	1	0	0	0	0		2	not prioritized
	dnc-3	1	0	0	0	1	0	0	0		2	not prioritized
	K02B12.7	1	0	0	0	1	0	0	0		2	not prioritized
	Y75B8A.25	1	0	0	1	0	0	0	0		2	not prioritized
	dpl-1	1	0	0	0	1	0	0	0		2	not prioritized
	ampd-1	1	0	0	0	0	0	1	0		2	not prioritized
	hcp-4	1	0	1	0	0	0	0	0		2	not prioritized
	hrde-1	1	0	1	0	0	0	0	0		2	not prioritized
	psf-2	1	0	0	0	1	0	0	0		2	not prioritized
	sago-2	1	0	0	0	0	0	1	0		2	not prioritized
	F56B3.4	1	0	0	1	0	0	0	0		2	not prioritized
	rde-4	1	0	0	0	1	0	0	0		2	not prioritized
	thoc-7	1	0	0	0	1	0	0	0		2	not prioritized
	prp-21	1	0	1	0	0	0	0	0		2	not prioritized
	W06B4.1	1	0	0	0	1	0	0	0		2	not prioritized
	F26G5.1	1	0	0	0	1	0	0	0		2	not prioritized
	trip-4	1	1	0	0	0	0	0	0		2	not prioritized
	rpl-38	1	0	1	0	0	0	0	0		2	not prioritized
11	Y71F9AL.9	1	0	0	0	1	0	0	0		2	unknown	tagged with GFP11 based on reduced brightness of SIMR foci in the RNAi screen (see sheet 3)	NA
	pfn-1	1	1	0	0	0	0	0	0		2	not prioritized
	dhs-18	1	1	0	0	0	0	0	0		2	not prioritized
	sqd-1	1	0	0	0	1	0	0	0		2	not prioritized
	ngp-1	1	0	0	0	1	0	0	0		2	not prioritized
	rpn-1	1	1	0	0	0	0	0	0		2	not prioritized
	cdk-1	1	1	0	0	0	0	0	0		2	not prioritized
	alfa-1	1	0	0	1	0	0	0	0		2	not prioritized
	lin-5	1	0	0	0	1	0	0	0		2	not prioritized
	pfd-2	1	0	0	1	0	0	0	0		2	not prioritized
	smap-1	1	0	0	1	0	0	0	0		2	not prioritized
	rsd-2	1	0	0	0	0	0	1	0		2	not prioritized
	npp-1	1	0	1	0	0	0	0	0		2	not prioritized
	gla-3	1	0	1	0	0	0	0	0		2	not prioritized
	abce-1	1	0	0	1	0	0	0	0		2	not prioritized
	usp-14	1	1	0	0	0	0	0	0		2	not prioritized
	saps-1	1	0	0	0	1	0	0	0		2	not prioritized
	efk-1	1	0	0	0	1	0	0	0		2	not prioritized
	cdap-2	1	0	0	0	1	0	0	0		2	not prioritized
	npp-4	1	0	0	1	0	0	0	0		2	not prioritized
	mtm-1	1	0	1	0	0	0	0	0		2	not prioritized
	ani-1	1	0	0	1	0	0	0	0		2	not prioritized
	copz-1	1	0	0	0	1	0	0	0		2	not prioritized
	teg-4	1	0	1	0	0	0	0	0		2	not prioritized
	znf-598	1	0	0	0	1	0	0	0		2	not prioritized
	clic-1	1	0	0	0	1	0	0	0		2	not prioritized
	ZK353.9	1	0	0	0	1	0	0	0		2	not prioritized
	div-1	1	1	0	0	0	0	0	0		2	not prioritized
	istr-1	1	0	0	0	1	0	0	0		2	not prioritized
	perm-4	1	0	0	1	0	0	0	0		2	not prioritized
	herd-1	1	0	0	1	0	0	0	0		2	not prioritized
	rpn-9	1	0	0	1	0	0	0	0		2	not prioritized
	hmg-3	1	0	0	0	1	0	0	0		2	not prioritized
	ani-2	1	1	0	0	0	0	0	0		2	not prioritized
	npp-10	1	0	0	1	0	0	0	0		2	not prioritized
	npp-21	1	0	0	1	0	0	0	0		2	not prioritized
	ifet-1	1	0	0	0	0	0	0	1		2	not prioritized
	Y53G8AR.6	1	0	0	0	0	0	0	1		2	not prioritized
	cel-1	1	0	0	0	0	0	0	1		2	not prioritized
	wbp-4	1	0	0	0	0	0	0	0		1	not prioritized
	enri-2	1	0	0	0	0	0	0	0		1	not prioritized
	dnj-16	1	0	0	0	0	0	0	0		1	not prioritized
	npp-11	1	0	0	0	0	0	0	0		1	not prioritized
	dbn-1	1	0	0	0	0	0	0	0		1	not prioritized
	spd-5	1	0	0	0	0	0	0	0		1	not prioritized
	spat-2	1	0	0	0	0	0	0	0		1	not prioritized
	ape-1	1	0	0	0	0	0	0	0		1	not prioritized
	spn-4	1	0	0	0	0	0	0	0		1	not prioritized
	nadk-2	1	0	0	0	0	0	0	0		1	not prioritized
	rbm-22	1	0	0	0	0	0	0	0		1	not prioritized
	mrpl-18	1	0	0	0	0	0	0	0		1	not prioritized
	T05H10.4	1	0	0	0	0	0	0	0		1	not prioritized
	mom-4	1	0	0	0	0	0	0	0		1	not prioritized
	cec-7	1	0	0	0	0	0	0	0		1	not prioritized
	mel-28	1	0	0	0	0	0	0	0		1	not prioritized
	F39H11.1	1	0	0	0	0	0	0	0		1	not prioritized
	ssna-1	1	0	0	0	0	0	0	0		1	not prioritized
	wip-1	1	0	0	0	0	0	0	0		1	not prioritized
	ubxn-2	1	0	0	0	0	0	0	0		1	not prioritized
	abi-1	1	0	0	0	0	0	0	0		1	not prioritized
	gss-1	1	0	0	0	0	0	0	0		1	not prioritized
	slmp-1	1	0	0	0	0	0	0	0		1	not prioritized
	cyn-12	1	0	0	0	0	0	0	0		1	not prioritized
	Y73E7A.1	1	0	0	0	0	0	0	0		1	not prioritized
	sec-31	1	0	0	0	0	0	0	0		1	not prioritized
	cfim-2	1	0	0	0	0	0	0	0		1	not prioritized
	lin-15B	1	0	0	0	0	0	0	0		1	not prioritized
	spd-2	1	0	0	0	0	0	0	0		1	not prioritized
	EEED8.3	1	0	0	0	0	0	0	0		1	not prioritized
	rnr-1	1	0	0	0	0	0	0	0		1	not prioritized
	laf-1	1	0	0	0	0	0	0	0		1	not prioritized
	dhs-25	1	0	0	0	0	0	0	0		1	not prioritized
	C29F7.3	1	0	0	0	0	0	0	0		1	not prioritized
	isp-1	1	0	0	0	0	0	0	0		1	not prioritized
	rpl-23A.2	1	0	0	0	0	0	0	0		1	not prioritized
	sup-46	1	0	0	0	0	0	0	0		1	not prioritized
	vit-4	1	0	0	0	0	0	0	0		1	not prioritized
	mars-1	1	0	0	0	0	0	0	0		1	not prioritized
	adr-1	1	0	0	0	0	0	0	0		1	not prioritized
	vgln-1	1	0	0	0	0	0	0	0		1	not prioritized
	hpo-18	1	0	0	0	0	0	0	0		1	not prioritized
	dhs-28	1	0	0	0	0	0	0	0		1	not prioritized
	ucr-2.2	1	0	0	0	0	0	0	0		1	not prioritized
	gtbp-1	1	0	0	0	0	0	0	0		1	not prioritized
	nrde-3	1	0	0	0	0	0	0	0		1	not prioritized
	rpn-8	1	0	0	0	0	0	0	0		1	not prioritized
	C44E4.5	1	0	0	0	0	0	0	0		1	not prioritized
	usp-48	1	0	0	0	0	0	0	0		1	not prioritized
	C08F8.3	1	0	0	0	0	0	0	0		1	not prioritized
	cap-1	1	0	0	0	0	0	0	0		1	not prioritized
	dnc-2	1	0	0	0	0	0	0	0		1	not prioritized
	rpap-2	1	0	0	0	0	0	0	0		1	not prioritized
	tag-153	1	0	0	0	0	0	0	0		1	not prioritized
	bpnt-1	1	0	0	0	0	0	0	0		1	not prioritized
	mrck-1	1	0	0	0	0	0	0	0		1	not prioritized
	F56C9.10	1	0	0	0	0	0	0	0		1	not prioritized
	F30F8.1	1	0	0	0	0	0	0	0		1	not prioritized
	F07F6.4	1	0	0	0	0	0	0	0		1	not prioritized
	ccep-97	1	0	0	0	0	0	0	0		1	not prioritized
	ppm-1.D	1	0	0	0	0	0	0	0		1	not prioritized
	dnc-4	1	0	0	0	0	0	0	0		1	not prioritized
	cap-2	1	0	0	0	0	0	0	0		1	not prioritized
	Y69H2.7	1	0	0	0	0	0	0	0		1	not prioritized
	hcf-1	1	0	0	0	0	0	0	0		1	not prioritized
	T07C4.3	1	0	0	0	0	0	0	0		1	not prioritized
	mag-1	1	0	0	0	0	0	0	0		1	not prioritized
	ufd-3	1	0	0	0	0	0	0	0		1	not prioritized
	Y39G10AR.9	1	0	0	0	0	0	0	0		1	not prioritized
	skp-1	1	0	0	0	0	0	0	0		1	not prioritized
	C06E1.9	1	0	0	0	0	0	0	0		1	not prioritized
	row-1	1	0	0	0	0	0	0	0		1	not prioritized
	clec-266	1	0	0	0	0	0	0	0		1	not prioritized
	Y92H12BL.7	1	0	0	0	0	0	0	0		1	not prioritized
	zfr-1	1	0	0	0	0	0	0	0		1	not prioritized
	R05G6.4	1	0	0	0	0	0	0	0		1	not prioritized
	sma-1	1	0	0	0	0	0	0	0		1	not prioritized
	cdl-1	1	0	0	0	0	0	0	0		1	not prioritized
	mep-1	1	0	0	0	0	0	0	0		1	not prioritized
	unc-57	1	0	0	0	0	0	0	0		1	not prioritized
	ctf-4	1	0	0	0	0	0	0	0		1	not prioritized
	tut-1	1	0	0	0	0	0	0	0		1	not prioritized
	D1014.4	1	0	0	0	0	0	0	0		1	not prioritized
	nmt-1	1	0	0	0	0	0	0	0		1	not prioritized
	zoo-1	1	0	0	0	0	0	0	0		1	not prioritized
	alg-2	1	0	0	0	0	0	0	0		1	not prioritized
	grld-1	1	0	0	0	0	0	0	0		1	not prioritized
	asb-1	1	0	0	0	0	0	0	0		1	not prioritized
	npl-4.1	1	0	0	0	0	0	0	0		1	not prioritized
	rnp-7	1	0	0	0	0	0	0	0		1	not prioritized

### Sheet: RNAi screen criteria
Supplemental Table S2, Sheet 4. Selection criteria and results for the SIMR-1 RNAi screen
An RNAi screen was performed on candidate proteins identified in the SIMR-1::TurboID proximity labeling experiments using the SIMR-1::mCherry; eri-1 strain to identify genes required for proper SIMR-1 germ granule localization, as described in the Materials and Methods.
Selection criteria: all genes identified in multiple rounds of TurboID mass spectrometry and those identified in rounds 2 and 3 were screened, except for those for which an RNAi clone could not be obtained (104/122). Candidates identified only in round 1 were selected for screening based on their relative abundance in the mass spectrometry data and the absence of prior functional or localization …
Gene Name	mass spec round	Notes	Phenotype
simr-1	1,2,3		no SIMR-1 expression (positve control)
gyf-1	1,2,3		SIMR-1::mCherry foci is disrupted in majority or all of the worms screened (~90%-100%).
mask-1	1,2,3		SIMR-1::mCherry foci is disrupted in majority or all of the worms screened (~90%-100%).
glh-4	1,2,3		SIMR-1::mCherry foci is disrupted in majority or all of the worms screened (~90%-100%).
M01H9.3	1,2,3		SIMR-1::mCherry foci is disrupted in majority or all of the worms screened (~90%-100%).
tiar-1	1,2		SIMR-1::mCherry foci is disrupted in majority or all of the worms screened (~90%-100%).
daf-18	1,3		SIMR-1::mCherry foci is disrupted in majority or all of the worms screened (~90%-100%).
W06B4.1	3		SIMR-1::mCherry foci is disrupted in majority or all of the worms screened (~90%-100%).
gtbp-1	2		SIMR-1::mCherry foci is disrupted in majority or all of the worms screened (~90%-100%).
alfa-1	1		SIMR-1::mCherry foci is disrupted in majority or all of the worms screened (~90%-100%).
F55A12.5	1		SIMR-1::mCherry foci is disrupted in majority or all of the worms screened (~90%-100%).
D2005.4	1		SIMR-1::mCherry foci is disrupted in majority or all of the worms screened (~90%-100%).
mip-1	1,2,3		SIMR-1::mCherry foci is disrupted in most of the worms screened (~70%).
mdt-4	1,2,3		SIMR-1::mCherry foci is disrupted in most of the worms screened (~70%).
Y66D12A.19	1,3		SIMR-1::mCherry foci is disrupted in most of the worms screened (~70%).
nadk-2	3		SIMR-1::mCherry foci is disrupted in most of the worms screened (~70%).
mom-4	3		SIMR-1::mCherry foci is disrupted in most of the worms screened (~70%).
Y39A3CL.4	1		SIMR-1::mCherry foci is disrupted in most of the worms screened (~70%).
Y71F9AL.12	1		SIMR-1::mCherry foci is disrupted in most of the worms screened (~70%).
Y38E10A.17	1,2,3		SIMR-1::mCherry foci is disrupted in some of the worms screened (~50%).
pgl-3	1,2,3		SIMR-1::mCherry foci is disrupted in some of the worms screened (~50%).
ddx-19	1,2		SIMR-1::mCherry foci is disrupted in some of the worms screened (~50%).
H05C05.1	1,2		SIMR-1::mCherry foci is disrupted in some of the worms screened (~50%).
spat-2	1,3		SIMR-1::mCherry foci is disrupted in some of the worms screened (~50%).
thoc-7	3		SIMR-1::mCherry foci is disrupted in some of the worms screened (~50%).
Y71F9AL.9	2		SIMR-1::mCherry foci is disrupted in some of the worms screened (~50%).
F46F11.1	1		SIMR-1::mCherry foci is disrupted in some of the worms screened (~50%).
ppw-2	1		SIMR-1::mCherry foci is disrupted in some of the worms screened (~50%).
hpo-40	1,2,3		wild-type
mog-4	1,2,3		wild-type
ekl-1	1,2,3		wild-type
ifet-1	1,2,3		wild-type
oma-1	1,2,3		wild-type
wbp-4	1,2,3		wild-type
dnj-11	1,2,3		wild-type
npp-9	1,2,3		wild-type
erfa-3	1,2,3		wild-type
snap-29	1,2,3		wild-type
xrn-1	1,2	not screened, fail to obtain correct RNAi clone	NA
lea-1	1,2		wild-type
npp-14	1,2		wild-type
pgl-1	1,2		wild-type
atx-2	1,2		wild-type
F42A10.5	1,2		wild-type
nucl-1	1,2		wild-type
eif-2A	1,2		wild-type
wago-1	1,2		wild-type
aldo-2	1,2		wild-type
hcp-1	1,3		wild-type
F01G4.4	1,3		wild-type
Y110A7A.15	1,3		wild-type
sna-2	1,3		wild-type
enri-2	1,3	not screened, fail to obtain correct RNAi clone	NA
dnc-3	1,3		wild-type
dnj-16	1,3		wild-type
mex-3	1,3		wild-type
pqn-59	1,3		wild-type
K02B12.7	1,3		wild-type
nxf-1	1,3		wild-type
cpb-3	1,3		wild-type
Y75B8A.25	1,3		wild-type
npp-11	1,3	not screened, fail to obtain correct RNAi clone	NA
nhl-2	1,3		wild-type
dbn-1	1,3		wild-type
dpl-1	1,3		wild-type
mdt-6	1,3		wild-type
ampd-1	1,3		wild-type
bub-1	1,3		wild-type
spd-5	1,3		wild-type
knl-1	1,3		wild-type
hcp-4	1,3		wild-type
ape-1	1,3		wild-type
itsn-1	1,3		wild-type
HRDE-1	1,3		wild-type
spn-4	1,3		wild-type
psf-2	1,3		wild-type
rbm-22	3		wild-type
sago-2	3	not screened, fail to obtain correct RNAi clone	NA
cpf-2	3		wild-type
mrpl-18	3		wild-type
F56B3.4	3		wild-type
T05H10.4	3		wild-type
rde-4	3		wild-type
cec-7	3		wild-type
mel-28	3		wild-type
prp-21	3		wild-type
F39H11.1	3		wild-type
ssna-1	3	not screened, fail to obtain correct RNAi clone	NA
wip-1	3		wild-type
ubxn-2	3		wild-type
abi-1	3		wild-type
gss-1	3		wild-type
M4.1	3		wild-type
cyn-12	3		wild-type
Y73E7A.1	3	not screened, fail to obtain correct RNAi clone	NA
F26G5.1	3		wild-type
sec-31	3		wild-type
cfim-2	3	not screened, fail to obtain correct RNAi clone	NA
lin-15B	3	not screened, fail to obtain correct RNAi clone	NA
spd-2	3		wild-type
trip-4	3		wild-type
EEED8.3	3		wild-type
rnr-1	2		wild-type
laf-1	2	not screened, fail to obtain correct RNAi clone	NA
cct-3	2		wild-type
glh-1	2		wild-type
dhs-25	2		wild-type
rpl-38	2	not screened, fail to obtain correct RNAi clone	NA
C29F7.3	2		wild-type
isp-1	2	not screened, fail to obtain correct RNAi clone	NA
rpl-25.2	2	not screened, fail to obtain correct RNAi clone	NA
pfn-1	2	not screened, fail to obtain correct RNAi clone	NA
dhs-18	2		wild-type
sqd-1	2	not screened, fail to obtain correct RNAi clone	NA
sup-46	2		wild-type
ngp-1	2	not screened, fail to obtain correct RNAi clone	NA
rps-9	2		wild-type
vit-4	2	not screened, fail to obtain correct RNAi clone	NA
mars-1	2		wild-type
adr-1	2	not screened, fail to obtain correct RNAi clone	NA
rpl-9	2		wild-type
kin-19	2		wild-type
vgln-1	2		wild-type
hpo-18	2		wild-type
dhs-28	2		wild-type
ucr-2.2	2		wild-type
rpn-1	2	not screened, fail to obtain correct RNAi clone	NA
cdk-1	2		wild-type
rpn-2	2		wild-type
nrde-3	1	not screened, fail to obtain correct RNAi clone	NA
natc-1	1		wild-type
rpn-11	1		wild-type
wago-4	1	not screened, fail to obtain correct RNAi clone	NA
larp-1	1		wild-type
lin-5	1		wild-type
mip-2	1		wild-type
mut-14	1		wild-type
F13D12.5	1		wild-type
fkb-6	1		wild-type
pfd-2	1		wild-type
smg-2	1		wild-type
cash-1	1		wild-type
rpn-8	1		wild-type
ppfr-4	1		wild-type
C44E4.5	1		wild-type
usp-48	1		wild-type
Y53G8AR.6	1		wild-type
C08F8.3	1		wild-type
cap-1	1		wild-type
Y79H2A.3	1		wild-type
mina-1	1		wild-type
T05H10.1	1		wild-type
dnc-2	1	not prioritized	NA
T23H2.3	1	not prioritized	NA
W09D10.1	1	not prioritized	NA
rsd-2	1	not prioritized	NA
F56C9.6	1	not prioritized	NA
rpap-2	1	not prioritized	NA
npp-1	1	not prioritized	NA
tag-153	1	not prioritized	NA
gla-3	1	not prioritized	NA
mut-16	1	not prioritized	NA
znfx-1	1	not prioritized	NA
nud-1	1	not prioritized	NA
bpnt-1	1	not prioritized	NA
abce-1	1	not prioritized	NA
skr-7	1	not prioritized	NA
usp-14	1	not prioritized	NA
mrck-1	1	not prioritized	NA
F56C9.10	1	not prioritized	NA
F30F8.1	1	not prioritized	NA
ego-1	1	not prioritized	NA
F07F6.4	1	not prioritized	NA
mix-1	1	not prioritized	NA
R02F11.4	1	not prioritized	NA
ppm-1.d	1	not prioritized	NA
dnc-4	1	not prioritized	NA
cap-2	1	not prioritized	NA
Y69H2.7	1	not prioritized	NA
cls-2	1	not prioritized	NA
glh-3	1	not prioritized	NA
hcf-1	1	not prioritized	NA
T07C4.3	1	not prioritized	NA
xpg-1	1	not prioritized	NA
mag-1	1	not prioritized	NA
ufd-3	1	not prioritized	NA
saps-1	1	not prioritized	NA
txl-1	1	not prioritized	NA
puf-5	1	not prioritized	NA
zwl-1	1	not prioritized	NA
Y39G10AR.9	1	not prioritized	NA
edc-4	1	not prioritized	NA
gld-3	1	not prioritized	NA
frm-4	1	not prioritized	NA
npp-16	1	not prioritized	NA
T27F2.1	1	not prioritized	NA
efk-1	1	not prioritized	NA
cdap-2	1	not prioritized	NA
npp-4	1	not prioritized	NA
asps-1	1	not prioritized	NA
C06E1.9	1	not prioritized	NA
row-1	1	not prioritized	NA
clec-266	1	not prioritized	NA
Y92H12BL.7	1	not prioritized	NA
mtm-1	1	not prioritized	NA
lotr-1	1	not prioritized	NA
let-711	1	not prioritized	NA
ani-1	1	not prioritized	NA
copz-1	1	not prioritized	NA
teg-4	1	not prioritized	NA
zfr-1	1	not prioritized	NA
R05G6.4	1	not prioritized	NA
znf-598	1	not prioritized	NA
clic-1	1	not prioritized	NA
Y48B6A.1	1	not prioritized	NA
dcap-1	1	not prioritized	NA
ZK353.9	1	not prioritized	NA
div-1	1	not prioritized	NA
pgl-2	1	not prioritized	NA
istr-1	1	not prioritized	NA
sma-1	1	not prioritized	NA
cdl-1	1	not prioritized	NA
mep-1	1	not prioritized	NA
perm-4	1	not prioritized	NA
unc-57	1	not prioritized	NA
cel-1	1	not prioritized	NA
ctf-4	1	not prioritized	NA
herd-1	1	not prioritized	NA
tut-1	1	not prioritized	NA
rpn-9	1	not prioritized	NA
D1014.4	1	not prioritized	NA
hmg-3	1	not prioritized	NA
klp-7	1	not prioritized	NA
nmt-1	1	not prioritized	NA
eftu-2	1	not prioritized	NA
sart-3	1	not prioritized	NA
smc-4	1	not prioritized	NA
thoc-5	1	not prioritized	NA
gld-1	1	not prioritized	NA
dcr-1	1	not prioritized	NA
ani-2	1	not prioritized	NA
zoo-1	1	not prioritized	NA
alg-2	1	not prioritized	NA
grld-1	1	not prioritized	NA
asb-1	1	not prioritized	NA
prp-8	1	not prioritized	NA
npp-10	1	not prioritized	NA
npp-21	1	not prioritized	NA
cid-1	1	not prioritized	NA
npl-4.1	1	not prioritized	NA
rnp-7	1	not prioritized	NA
imb-2	1	not prioritized	NA

### Sheet: Phenotype summary
Supplemental Table S2, Sheet 5. Summary of protein localization and mutant phenotypes examined in this study
Protein	Selection criteria	Tagged Strain source	Tag	Localization	Mutant Strain source	PZS granule phenotype	Small RNA biogenesis	Broodsize	Mrt	RNAi response	RNAi inheritance
Y66D12A.19	Multiple proteomic datasets (Sheet 3); RNAi screen (Sheet 4)	This work	GFP11	germ granules (Figure 2)	This work	Figure 4	Figure 5	Figure 7; Supp Figure 7	Figure 7; Supp Figure 7	Figure 7; Supp Figure 7	Figure 7; Supp Figure 7
D2005.4	Multiple proteomic datasets (Sheet 3); RNAi screen (Sheet 4)	This work	GFP11	germ granules (Figure 2)	This work	Figure 4	Figure 5	Figure 7; Supp Figure 7	Figure 7; Supp Figure 7	Figure 7; Supp Figure 7	Figure 7; Supp Figure 7
PINT-1	Multiple proteomic datasets (Sheet 3)	This work	GFP11	germ granules (Figure 2)	This work	Figure 4	Figure 5	Figure 7; Supp Figure 7	Figure 7; Supp Figure 7	Figure 7; Supp Figure 7	Figure 7; Supp Figure 7
EPS-1	Multiple proteomic datasets (Sheet 3)	This work	GFP11	germ granules (Figure 2)	This work	Figure 4	Figure 5	Figure 7; Supp Figure 7	Figure 7; Supp Figure 7	Figure 7; Supp Figure 7	Figure 7; Supp Figure 7
Y110A7A.15	Multiple proteomic datasets (Sheet 3)	This work	GFP11	germ granules (Figure 2)	This work	Figure 4	Figure 5	Figure 7; Supp Figure 7	Figure 7; Supp Figure 7	Figure 7; Supp Figure 7	Figure 7; Supp Figure 7
Y71F9AL.9	RNAi screen (Sheet 4)	This work	GFP11	germ granules (Figure 2)	This work	Figure 4	Figure 5	Figure 7; Supp Figure 7	Figure 7; Supp Figure 7	Figure 7; Supp Figure 7	Figure 7; Supp Figure 7
H05C05.1	SIMR-1 TurboID (Sheet 2); Multiple proteomic datasets (Sheet 3); RNAi screen (Sheet 4)	This work	GFP11	germ granules (Figure 2)	This work	Figure 4	Figure 5	Figure 7; Supp Figure 7	Figure 7; Supp Figure 7	Figure 7; Supp Figure 7	Figure 7; Supp Figure 7
GYF-1	SIMR-1 TurboID (Sheet 2); RNAi screen (Sheet 4)	CGC	GFP	cytoplasm (Supp Figure 2)	This work	Supp Figure 6	Figure 5	Figure 7; Supp Figure 7	Figure 7; Supp Figure 7	Figure 7; Supp Figure 7	Figure 7; Supp Figure 7
MASK-1	SIMR-1 TurboID (Sheet 2); RNAi screen (Sheet 4)	This work	GFP11	sperm and cytoplasm at L4 stage (Supp Figure 2)	This work	Supp Figure 6	Figure 5	Figure 7; Supp Figure 7	Figure 7; Supp Figure 7	Figure 7; Supp Figure 7	Figure 7; Supp Figure 7
F55A12.5	RNAi screen (Sheet 4)			germ granules (Zhao et al, 2024)	This work	Supp Figure 6	Figure 5	Figure 7; Supp Figure 7	Figure 7; Supp Figure 7	Figure 7; Supp Figure 7	Figure 7; Supp Figure 7
M01H9.3	SIMR-1 TurboID (Sheet 2); RNAi screen (Sheet 4)	This work	GFP11, 2xHA	no germline expression (Supp Figure 2)	CGC		Figure 5
Y38E10A.17	SIMR-1 TurboID (Sheet 2); RNAi screen (Sheet 4)	This work	GFP11	no germline expression (Supp Figure 2)
T05H10.1	Multiple proteomic datasets (Sheet 3)	This work	GFP11	no germline expression (Supp Figure 2)
F42A10.5	SIMR-1 TurboID (Sheet 2)	This work	2xHA	cytoplasm (Supp Figure 2)
LARP-1	SIMR-1 TurboID (Sheet 2)	This work	2xHA	germline (Supp Figure 2)
MOG-4	SIMR-1 TurboID (Sheet 2)	This work	2xHA	nucleus (Supp Figure 2)
WBP-4	SIMR-1 TurboID (Sheet 2)	This work	2xHA	nucleus, nuclear speckles, granules (Supp Figure 2)
LEA-1	SIMR-1 TurboID (Sheet 2)	CGC	mYPet	no germline expression (Supp Figure 2)
ATX-2	SIMR-1 TurboID (Sheet 2)	CGC	GFP	no germline expression (Supp Figure 2)
DNJ-11	SIMR-1 TurboID (Sheet 2)	CGC	GFP	cytoplasm (Supp Figure 2)
OMA-1	SIMR-1 TurboID (Sheet 2)	CGC	GFP	cytoplasm (Supp Figure 2)
TIAR-1	SIMR-1 TurboID (Sheet 2); RNAi screen (Sheet 4)	CGC	GFP	nucleus and stress granules (Supp Figure 2)	CGC		Figure 5
GTBP-1	SIMR-1 TurboID (Sheet 2); RNAi screen (Sheet 4)	CGC	RFP	cytoplasm (Supp Figure 2)	CGC		Figure 5
W06B4.1	RNAi screen (Sheet 4)				This work	Supp Figure 6	Figure 5
Y39A3CL.4	RNAi screen (Sheet 4)				This work	Supp Figure 6	Figure 5
Y71F9AL.12	RNAi screen (Sheet 4)				This work		Figure 5
DDX-19	RNAi screen (Sheet 4)				CGC		Figure 5
ALFA-1	RNAi screen (Sheet 4)				CGC		Figure 5
DAF-18	RNAi screen (Sheet 4)				CGC		Figure 5
MOM-4	RNAi screen (Sheet 4)				CGC		Figure 5
NADK-2	RNAi screen (Sheet 4)				This work (RNAi)		Figure 5
