## Supplemental Table S3 for "Systematic Identification of Germ Granule Proteins Reveals Specialized Roles in RNAi and Small RNA Inheritance"

### Sheet: Key resources
Supplemental Table S3. Reagents, resources, and strains used in this study.
Reagent or Resource	Source	Identifier
Antibodies
Anti-HA 3F10 Peroxidase (Rat monoclonal)	Roche	Cat# 12013819001, RRID:AB_390917
Anti-Nup107 [Mab414] (mouse monoclonal)	Abcam	Cat# ab24609.
Streptavidin (Anti-Biotin) AlexaFluor 488	Thermo Fisher	Cat# S11223.
Streptavidin (Anti-Biotin) AlexaFluor 647	Thermo Fisher	Cat# S32357.
Streptavidin-HRP (Anti-Biotin)	Thermo Fisher	Cat# SA10001.
Anti-FLAG M2 (Mouse monoclonal)	Sigma Aldrich	Cat# F1804, RRID:AB_262044
Anti-Rabbit IgG AlexaFluor 555 (Goat Polyclonal)	Thermo Fisher	Cat# A21429, RRID:AB_2535850
Anti-actin IgG (Mouse monoclonal)	Abcam	Cat# ab3280, RRID:AB_303668
Goat anti-mouse IgG Secondary HRP	Thermo Fisher	Cat# A16078, RRID:AB_2534751
Bacterial and Virus Strains
E. coli OP50		RRID:WB-STRAIN:WBStrain00041971
E. coli HT115-L4440		RRID:WB-STRAIN:WBStrain00041080; RRID:Addgene_1654
Chemicals, Peptides, and Recombinant Proteins
TrIzol Reagent (phenol, Guanidine isothiocyanate, Ammonium thiocyanate)	Thermo Fisher	Cat #15596018
Pierce™ Protease Inhibitor Tablets, EDTA-free	Thermo Fisher	Cat# A32965
Nonidet P 40 substitute	Sigma Aldrich	Cat# 11332473001
SureCast Acrylamide Solution (40%)	Fisher	Cat# HC2040
Urea >99.5% Molecular Biology Grade Ultrapure	Thermo Fisher	Cat# J75826.A1
TEMED	Thermo Fisher	Cat# 17919
Ammonium persulfate	Thermo Fisher	Cat# 17874
GeneRuler™ Ultra Low Range DNA	ThermoFisher	Cat# SM1213
Ambion RNA loading buffer II	ThermoFisher	Cat# AM8547
SYBR Gold Nucleic Acid Gel Stain	Life Technologies	Cat# S11494
Bolt 4-12% Bis-Tris Plus Gels	Thermo Fisher	Cat# NW04122BOX
Nitrocellulose Pre-Cut Blotting Membranes	Thermo Fisher	Cat# LC2001
RNA 5’ Polyphosphatase	EpiCentre	Cat# RP8092H
Phenol/Chloroform/Isoamyl Alcohol (pH 4.3)	Fisher	Cat# BP1754I-100
T4 RNA Ligase 2, truncated KQ	New England Biolabs	Cat# M0373L
T4 RNA Ligase 1	New England Biolabs	Cat# M0204L
SuperScript III	Thermo Fisher	Cat# 18080-051
Q5 High Fidelity DNA Polymerase	New England Biolabs	Cat# M0491L
Critical Commercial Assays
Qubit 1x dsDNA HS Assay Kit	Thermo Fisher	Cat# Q33231
Deposited Data
small RNA sequencing data	This paper	GSE317407
Experimental Models: Organisms/Strains
C. elegans: Strain N2 - wild-type	Caenorhabditis Genetics Center (CGC)	N2
C. elegans: Strain DAM1284 - vieSi142[DAM1284: pAD861; Ppie-1::vhhGFP4::HA::TurboID::operonlinker::mCherry::his-11::tbb-2 3’UTR; cbunc-119(+)] II;unc-119(ed3) III	Holzer et al., PLOS genetics, 2022	DAM1284
C. elegans: Strain FD76 - (gyf-1(qe27)) II	Mayya et al, 2021, NAR	FD76
C. elegans: Strain DUP 223 - glh-1(sam129[glh-1::T2A::sGFP2(1-10)]) I	Goudeau et al., Genetics (2021)	DUP 223
C. elegans: Strain DG3922 - tiar-1(tn1545[tiar-1::s::tev::GFP]) II	Caenorhabditis Genetics Center (CGC)	DG3922
C. elegans: Strain RB2116 - m01h9.3(ok2801) IV	Caenorhabditis Genetics Center (CGC)	RB2116
C. elegans: Strain RB912 - ddx-19(ok783) II	Caenorhabditis Genetics Center (CGC)	RB912
C. elegans: Strain GLW4 - gyf-1(utx4[gyf-1::mNG]) II	Caenorhabditis Genetics Center (CGC)	GLW4
C. elegans: Strain LP859 - lea-1(cp430[lea-1::mYPet::3x FLAG]) V	Caenorhabditis Genetics Center (CGC)	LP859
C. elegans: Strain MAD63 - dqSi1 [mex-5p::atx-2a(cDNA)::GFP::tbb-2 3'UTR + unc-119(+)] II; unc-119(ed3) III	Caenorhabditis Genetics Center (CGC)	MAD63
C. elegans: Strain OP519 - wgIs519 [oma-1::TY1::EGFP::3xFLAG + unc-119(+)]; unc-119(tm4063) III	Caenorhabditis Genetics Center (CGC)	OP519
C. elegans: Strain RW12337 - dnj-11(st12337[TY1::EGFP::3xFLAG::dnj-11]) IV	Caenorhabditis Genetics Center (CGC)	RW12337
C. elegans: Strain teIs1[(pRL475) oma-1p::oma-1::GFP + (pDPMM016) unc-119(+)]; unc-119(ed3) III	Caenorhabditis Genetics Center (CGC)	TX189
C. elegans: Strain DG3929 - tiar-1(tn1543[loxP::Cbr-unc-119(+)::loxP]) II (tiar-1 mutant)	Caenorhabditis Genetics Center (CGC)	DG3929
C. elegans: Strain JH3176 - gtbp-1(ax2029) IV	Caenorhabditis Genetics Center (CGC)	JH3176
C. elegans: Strain JH3308 - gtbp-1(ax5000[gtbp-1::tagRFP]) IV	Caenorhabditis Genetics Center (CGC)	JH3308
C. elegans: Strain RB712 - daf-18(ok480) IV	Caenorhabditis Genetics Center (CGC)	RB712
C. elegans: Strain RB2260 - alfa-1(ok3062) II	Caenorhabditis Genetics Center (CGC)	RB2260
C. elegans: Strain WM92 - mom-4 (ne1539) I	Caenorhabditis Genetics Center (CGC)	WM92
C. elegans: Strain USC1022 - simr-1(cmp112[simr-1::GFP + loxP + 3xFLAG]) I	Manage et al, eLife (2020)	USC1022
C. elegans: Strain USC1273 - prg-1[cmp227(2xHA::prg-1)] I	Zhao et al, bioRxiv (2025)	USC1273
C. elegans: Strain USC1296 - simr-1(cmp112[simr-1::GFP + loxP + 3xFLAG]) I; znfx-1(gg634[HA::tagRFP::znfx-1]) II; pgl-1 (cmp226[pgl-1::BFP +loxP + 3xFLAG]) IV	This paper	USC1296
C. elegans: Strain USC1397 - simr-1(cmp291[simr-1::3xHA::TurboID]) I	This paper	USC1397
C. elegans: Strain USC1633 - simr-1(cmp112[simr-1::GFP::3xFLAG]) I; vieSi142[DAM1284: pAD861; Ppie-1::vhhGFP4::HA::TurboID::operonlinker::mCherry::his-11::tbb-2 3’UTR; cbunc-119(+)] II	This paper	USC1633
C. elegans: Strain USC1657 - simr-1(cmp112[simr-1::GFP + loxP + 3xFLAG]) I; larp-1(cmp343[larp-1::2xHA]) III	This paper	USC1657
C. elegans: Strain USC1659 - wbp-4(cmp345[2xHA::wbp-4]) I; simr-1(cmp112[simr-1::GFP + loxP + 3xFLAG]) I	This paper	USC1659
C. elegans: Strain USC1663 - csr-1(cmp173[(GFP + loxP + 3xFLAG)::csr-1]) IV; vieSi142[DAM1284: pAD861; Ppie-1::vhhGFP4::HA::TurboID::operonlinker::mCherry::his-11::tbb-2 3’UTR; cbunc-119(+)] II;unc-119(ed3) III	This paper	USC1663
C. elegans: Strain USC1679 - f42a10.5(cmp346[F42A10.5::2xHA]) III; simr-1(cmp112[simr-1::GFP + loxP + 3xFLAG]) I	This paper	USC1679
C. elegans: Strain USC1681 - m01h9.3(cmp348[M01H9.3::2xHA]) IV; simr-1(cmp112[simr-1::GFP + loxP + 3xFLAG]) I	This paper	USC1681
C. elegans: Strain USC1683 - mog-4(cmp350[2xHA::mog-4]) II; simr-1(cmp112[simr-1::GFP + loxP + 3xFLAG]) I	This paper	USC1683
C. elegans: Strain USC1710 - glh-1(sam129[glh-1::T2A::sGFP2(1-10)]) I; Y66D12A.19::GFP11 (cmp358) III	This paper	USC1710
C. elegans: Strain USC1711 - glh-1(sam129[glh-1::T2A::sGFP2(1-10)]) I; GFP11::D2005.4 (cmp359) I	This paper	USC1711
C. elegans: Strain USC1715 - glh-1(sam129[glh-1::T2A::sGFP2(1-10)]) I; H05C05.1::GFP11 (cmp361) III	This paper	USC1715
C. elegans: Strain USC1716 - glh-1(sam129[glh-1::T2A::sGFP2(1-10)]) I; F01G4.4::GFP11 (cmp362) IV	This paper	USC1716
C. elegans: Strain USC1718 - glh-1(sam129[glh-1::T2A::sGFP2(1-10)]) I; GFP11::T05H10.1 (cmp364) II	This paper	USC1718
C. elegans: Strain USC1721 - glh-1(sam129[glh-1::T2A::sGFP2(1-10)]) I; GFP11::F56C9.6 (cmp365) III	This paper	USC1721
C. elegans: Strain USC1725 - Y66D12A.19 (cmp369) III; simr-1(cmp112[simr-1::GFP + loxP + 3xFLAG]) I; znfx-1(gg634[HA::tagRFP::znfx-1]) II; pgl-1 (cmp226[pgl-1::BFP +loxP + 3xFLAG]) IV	This paper	USC1725
C. elegans: Strain USC1726 - F56C9.6 (cmp370) III; simr-1(cmp112[simr-1::GFP + loxP + 3xFLAG]) I; znfx-1(gg634[HA::tagRFP::znfx-1]) II; pgl-1 (cmp226[pgl-1::BFP +loxP + 3xFLAG]) IV	This paper	USC1726
C. elegans: Strain USC1728 - D2005.4 (cmp372) I; simr-1(cmp112[simr-1::GFP + loxP + 3xFLAG]) I; znfx-1(gg634[HA::tagRFP::znfx-1]) II; pgl-1 (cmp226[pgl-1::BFP +loxP + 3xFLAG]) IV	This paper	USC1728
C. elegans: Strain USC1729 - GFP11::Y71F9AL.9 (cmp373) I; glh-1(sam129[glh-1::T2A::sGFP2(1-10)]) I	This paper	USC1729
C. elegans: Strain USC1730 - glh-1(sam129[glh-1::T2A::sGFP2(1-10)]) I; GFP11::Y38E10A.17 (cmp374) II	This paper	USC1730
C. elegans: Strain USC1734 - H05C05.1 (cmp378) III; simr-1(cmp112[simr-1::GFP + loxP + 3xFLAG]) I; znfx-1(gg634[HA::tagRFP::znfx-1]) II; pgl-1 (cmp226[pgl-1::BFP +loxP + 3xFLAG]) IV	This paper	USC1734
C. elegans: Strain USC1737 - GFP11::Y110A7A.15 (cmp 380) I; glh-1(sam129[glh-1::T2A::sGFP2(1-10)]) I	This paper	USC1737
C. elegans: Strain USC1740 - Y110A7A.15 (cmp383) I; simr-1(cmp112[simr-1::GFP + loxP + 3xFLAG]) I; znfx-1(gg634[HA::tagRFP::znfx-1]) II; pgl-1 (cmp226[pgl-1::BFP +loxP + 3xFLAG]) IV	This paper	USC1740
C. elegans: Strain USC1741 - F01G4.4 mutant (cmp384) IV; simr-1(cmp112[simr-1::GFP + loxP + 3xFLAG]) I; znfx-1(gg634[HA::tagRFP::znfx-1]) II; pgl-1 (cmp226[pgl-1::BFP +loxP + 3xFLAG]) IV	This paper	USC1741
C. elegans: Strain USC1744 - Y71F9AL.9 mutant (cmp387) I; simr-1(cmp112[simr-1::GFP + loxP + 3xFLAG]) I; znfx-1(gg634[HA::tagRFP::znfx-1]) II; pgl-1 (cmp226[pgl-1::BFP +loxP + 3xFLAG]) IV	This paper	USC1744
C. elegans: Strain USC1755 - Y71F9AL.12 middle isoform mutant (cmp391) I; simr-1(cmp112[simr-1::GFP + loxP + 3xFLAG]) I; znfx-1(gg634[HA::tagRFP::znfx-1]) II; pgl-1 (cmp226[pgl-1::BFP +loxP + 3xFLAG]) IV	This paper	USC1755
C. elegans: Strain USC1758 - M01H9.3(cmp393[M01H9.3::GFP11]) IV; glh-1(sam129[glh-1::T2A::sGFP2(1-10)]) I	This paper	USC1758
C. elegans: Strain USC1759 - mask-1( cmp392[short isoform mutant], cmp394[long isoform mutant]) IV; simr-1(cmp112[simr-1::GFP + loxP + 3xFLAG]) I; znfx-1(gg634[HA::tagRFP::znfx-1]) II; pgl-1 (cmp226[pgl-1::BFP +loxP + 3xFLAG]) IV	This paper	USC1759
C. elegans: Strain USC1760 - W06B4.1 mutant (cmp395) II; simr-1(cmp112[simr-1::GFP + loxP + 3xFLAG]) I; znfx-1(gg634[HA::tagRFP::znfx-1]) II; pgl-1 (cmp226[pgl-1::BFP +loxP + 3xFLAG]) IV	This paper	USC1760
C. elegans: Strain USC1762 - Y39A3CL.4 mutant (cmp397) III; simr-1(cmp112[simr-1::GFP + loxP + 3xFLAG]) I; znfx-1(gg634[HA::tagRFP::znfx-1]) II; pgl-1 (cmp226[pgl-1::BFP +loxP + 3xFLAG]) IV	This paper	USC1762
C. elegans: Strain USC1765 - F55A12.5 mutant (cmp399) I; simr-1(cmp112[simr-1::GFP + loxP + 3xFLAG]) I; znfx-1(gg634[HA::tagRFP::znfx-1]) II; pgl-1 (cmp226[pgl-1::BFP +loxP + 3xFLAG]) IV	This paper	USC1765
C. elegans: Strain USC1774 - oma-1(cmp403) I; Y66D12A.19 (cmp369) III; simr-1(cmp112[simr-1::GFP + loxP + 3xFLAG]) I; znfx-1(gg634[HA::tagRFP::znfx-1]) II; pgl-1 (cmp226[pgl-1::BFP +loxP + 3xFLAG]) IV	This paper	USC1774
C. elegans: Strain USC1776 - oma-1(cmp405) I; F56C9.6 (cmp370) III; simr-1(cmp112[simr-1::GFP + loxP + 3xFLAG]) I; znfx-1(gg634[HA::tagRFP::znfx-1]) II; pgl-1 (cmp226[pgl-1::BFP +loxP + 3xFLAG]) IV	This paper	USC1776
C. elegans: Strain USC1778 - oma-1(cmp407) I; D2005.4 (cmp372) I; simr-1(cmp112[simr-1::GFP + loxP + 3xFLAG]) I; znfx-1(gg634[HA::tagRFP::znfx-1]) II; pgl-1 (cmp226[pgl-1::BFP +loxP + 3xFLAG]) IV	This paper	USC1778
C. elegans: Strain USC1783 - oma-1(cmp412) I; F55A12.5 mutant (cmp399) I; simr-1(cmp112[simr-1::GFP + loxP + 3xFLAG]) I; znfx-1(gg634[HA::tagRFP::znfx-1]) II; pgl-1 (cmp226[pgl-1::BFP +loxP + 3xFLAG]) IV	This paper	USC1783
C. elegans: Strain USC1784 - oma-1(cmp413) I; Y110A7A.15 (cmp383) I; simr-1(cmp112[simr-1::GFP + loxP + 3xFLAG]) I; znfx-1(gg634[HA::tagRFP::znfx-1]) II; pgl-1 (cmp226[pgl-1::BFP +loxP + 3xFLAG]) IV	This paper	USC1784
C. elegans: Strain USC1785 - oma-1(cmp414) I; Y71F9AL.9 mutant (cmp387) I; simr-1(cmp112[simr-1::GFP + loxP + 3xFLAG]) I; znfx-1(gg634[HA::tagRFP::znfx-1]) II; pgl-1 (cmp226[pgl-1::BFP +loxP + 3xFLAG]) IV	This paper	USC1785
C. elegans: Strain USC1786 - oma-1(cmp415) I; mask-1( cmp392[short isoform mutant], cmp394[long isoform mutant]) IV; simr-1(cmp112[simr-1::GFP + loxP + 3xFLAG]) I; znfx-1(gg634[HA::tagRFP::znfx-1]) II; pgl-1 (cmp226[pgl-1::BFP +loxP + 3xFLAG]) IV	This paper	USC1786
C. elegans: Strain USC1788 - oma-1(cmp417) I; F01G4.4 mutant (cmp384) IV; simr-1(cmp112[simr-1::GFP + loxP + 3xFLAG]) I; znfx-1(gg634[HA::tagRFP::znfx-1]) II; pgl-1 (cmp226[pgl-1::BFP +loxP + 3xFLAG]) IV	This paper	USC1788
C. elegans: Strain USC1789 - oma-1(cmp418) I; H05C05.1 (cmp378) III; simr-1(cmp112[simr-1::GFP + loxP + 3xFLAG]) I; znfx-1(gg634[HA::tagRFP::znfx-1]) II; pgl-1 (cmp226[pgl-1::BFP +loxP + 3xFLAG]) IV	This paper	USC1789
C. elegans: Strain USC1791 - FD76(gyf-1(qe27)) II; simr-1(cmp112[simr-1::GFP + loxP + 3xFLAG]) I; znfx-1(gg634[HA::tagRFP::znfx-1]) II; pgl-1 (cmp226[pgl-1::BFP +loxP + 3xFLAG]) IV	This paper	USC1791
C. elegans: Strain USC1793 - mask-1::GFP11(cmp420) IV; glh-1(sam129[glh-1::T2A::sGFP2(1-10)]) I	This paper	USC1793
C. elegans: Strain USC1795 - prg-1(cmp220[(mKate2 + loxP + 3xMyc)::prg-1]); F01G4.4 mutant (cmp384) IV	This paper	USC1795
C. elegans: Strain USC1796 - oma-1(cmp422) I; FD76(gyf-1(qe27)) II; simr-1(cmp112[simr-1::GFP + loxP + 3xFLAG]) I; znfx-1(gg634[HA::tagRFP::znfx-1]) II; pgl-1 (cmp226[pgl-1::BFP +loxP + 3xFLAG]) IV Use this allele	This paper	USC1796
C. elegans: Strain USC1798 - prg-1(tm872) I; F01G4.4 (cmp424) IV	This paper	USC1798
C. elegans: Strain USC1815 - prg-1[cmp227(2xHA::prg-1)] I; 3xFLAG::F01G4.4 (cmp432) IV	This paper	USC1815
C. elegans: Strain USC1816 - prg-1[cmp227(2xHA::prg-1)] I; 3xFLAG::F01G4.4 (cmp433) IV	This paper	USC1816
C. elegans: Strain USC1817 - N2 outcrossed	This paper	USC1817
C. elegans: Strain USC1818 - prg-1(tm872) I outcrossed	This paper	USC1818
C. elegans: Strain USC1819 - F01G4.4 (cmp424) IV outcrossed	This paper	USC1819
C. elegans: Strain USC1820 - prg-1(tm872) I; F01G4.4 (cmp424) IV outcrossed	This paper	USC1820
C. elegans: Strain USC1823 - F01G4.4::GFP11 (4xIDR del) (cmp434) IV; glh-1(sam129[glh-1::T2A::sGFP2(1-10)]) I	This paper	USC1823
C. elegans: Strain USC1825 - F01G4.4::GFP11 (2xIDR del) (cmp436) IV; glh-1(sam129[glh-1::T2A::sGFP2(1-10)]) I	This paper	USC1825
C. elegans: Strain USC1851 - prg-1(cmp227(2xHA::prg-1), cmp442 [E617K]) I; 3xFLAG::F01G4.4 (cmp432) IV	This paper	USC1851
C. elegans: Strain USC1855 - 3xFLAG::F01G4.4 (cmp432) IV; prg-1(tm872) I	This paper	USC1855
Oligonucleotides
Primers used to generate homologous repair templates and guide RNA plasmids for CRISPR editing, see supplementary table S5	This paper	N/A
crRNA sequences for CRISPR editing, see supplementary table S5	This paper	N/A
DNA oligo repair templates for CRISPR editing, see supplementary table S5	This paper	N/A
co-CRISPR repair template (DNA oligo) - dpy-10: CACTTGAACTTCAATACGGCAAGATGAGAATGACTGGAAACCGTACCGCATGCGGTGCCTATGGTAGCGGAGCTTCACATGGCTTCAGACCAACAGCCTAT	Arribere et al, 2014	N/A
Software and Algorithms
Adobe Photoshop	Adobe	RRID:SCR_014199
Adobe Illustrator	Adobe	RRID:SCR_014199
ImageJ (version 1.53a)
FIJI/ImageJ2/Fiji is just ImageJ (version 2.16.0)	Schindelin et al, 2012	RRIF:SCR_002285
FASTX-Toolkit	Hannon Lab - CSHL	RRID:SCR_005534
Bowtie2 (Version 2.2.2)	Langmead and Salzberg 2012	RRID:SCR_005476
DESeq2 (Version 1.22.2)	Love et al. 2014	RRID:SCR_015687
