## Supplemental Table S5 for "Systematic Identification of Germ Granule Proteins Reveals Specialized Roles in RNAi and Small RNA Inheritance"

### Sheet: Primers
Supplemental Table S5 . Oligonucleotides sequences used in this study.
Primers for protein-based CRISPR
simr-1(cmp291[SIMR::3xHA::TurboID])
guide RNA	CGCAGAGGCGAAATCACTGG
repair template	PCR product from plasmid Addgene #118220, pAS31
primer F to obtain repair template	actcgggccaagcagaaaatgctcaaatttcagATCTCCACTAAGATTCCGAACCAGCTCACCAAACGCTTCTTTACGTTGAAAATCGCAGAGGCGAAATCACTGGCTGAAGGATTCAATATGTACCCATACGACGTCCC
primer R to obtain repair template	ATATACACTAGTGGAATGCGGGAGTAAATTATAAAAGTTTGAAGGGGAGTATGCATTTATAATTTGGGAGAAAACTATGGAATCTAGGGTAAAACGAAAGTCATACAAGAAATGTCTCTACTTCTCGGCGGAACGAAGGG
genotyping primer set 1 F	CGCGCAAGTATCCGATGATA
genotyping primer set 1 R	TCAACTCCCCAATCACGAAG
genotyping primer set 2 F	CGCGCAAGTATCCGATGATA
genotyping primer set 2 R	CCGACTTTTCATCGAATGGGTCC
LARP-1(cmp344[LARP-1::2xHA])
guide RNA	TTTGAGCATATCTTACTTCT
repair oligo	tgtgtgatgatggtaacttaggtgaaagtgataggagggatggaaacgatactttgagcatatcTTAAGCGTAGTCTGGAACGTCGTATGGGTAGGCATAATCAGGTACATCATAAGGATACTTCTTGGTCGACTGTGGAAGATTctgaaattaagaaaaaaatttttaaaggaaatattaaagatcaactaacTCTGAA
genotyping primer F	CATGAAAGATGTCACCACCG
genotyping primer R	TCAAGTGTTTGGGTGGGATG
WBP-4(cmp345[2xHA::WBP-4])
guide RNA	GCCGAGCAATGGGTTTCCAC
repair oligo	agagaaaataccaaaataaacaatttaaaacaaaaatcacgaaaaaaaacttttttcagagATGTATCCTTATGATGTACCTGATTATGCCTACCCATACGACGTTCCAGACTACGCTGCGGAGCAATGGGTCTCGACCGGAAAGCGATTTTGTGATATTTGCAAGgtaaaaaactgaatatcacagaaaaaaaattttc
genotyping primer F	CTCCCATCTCGCTTGTATCATC
genotyping primer R	AACGATTGCCTCTCCGTTTC
Bsal digest
F42A10.5(cmp346[F42A10.5::2xHA])
guide RNA	TATTGATTTTTCCTCAAATG
repair oligo	gaaatgggaacacagaaaacagaagaataagaaaatagttgggcctaTTAAGCGTAGTCTGGAACGTCGTATGGGTAGGCATAATCAGGTACATCATAAGGATATTGATTTTTCCTTAAGTGTGGAGGAACGTAGGATCCAGCCTTGGCAGCTCCCGAAGATGCTGGAGCAGCAGCTGCAGGGGCTGGTG
genotyping primer F	AGATCGTATCCGACAACTGC
genotyping primer R	GTGGGTCGTTCAAGAATTGG
MluI digest
M01H9.3(cmp348[M01H9.3::2xHA])
guide RNA	GTTGCTACGCTTGAAGCCAG
repair oligo	agaaataaatcaacataaattattacatcctgaatgggggctcttatTCAAGCGTAGTCTGGAACGTCGTATGGGTAGGCATAATCAGGTACATCATAAGGATAGTCTTTCATGTAGTTGCTACGCTTGAAGCCAGCCGCGGAGATGCCATCGTCACCGATGATCTTGCTCTGATGCTTCATGAAGTCCTT
genotyping primer F	GAAATGCTGTTCGGATCGTC
genotyping primer R	GCACGACTGGGCATATTTAC
EagI digest
MOG-4(cmp350[2xHA::MOG-4])
guide RNA	ACGGACATTATCTGGAAAGT
repair oligo	CGCTGATACCCACGATTGAGTGTAGTTGGTCGTTGATGAATTGTTCCACGCTAGCGTAGTCTGGAACGTCGTATGGGTAGGCATAATCAGGTACATCATAAGGATACATtatctggaaagttggataattacaggaaaattgaaattattaagtga
genotyping primer F	AATTCCTCGGGTCTGCAATC
genotyping primer R	GGAGCTTCATCGTCTTCACTAC
NheI digest
Y66D12A.19::GFP11 (cmp358)
guide RNA	ACTCTGCTCGTGGAGGAAAC
repair oligo	caaaacgagacaaaataatacgggtattcatctttttaagaaataatTCATGTAATCCCAGCAGCATTTACATACTCATGAAGGACCATGTGGTCACGGGATCCTCCTCCATTTTGCCTATTTCGCCAATTACCACCACGAGCAGAGTCATTCTCGCCGCGTCGGCCGCCACCTCCTCCTCCTCT
genotyping primer F	AAATGATCGTCCAACGAGGG
genotyping primer R	TACGCATCAAACCCGTTCAG
BspHl digest
GFP11::D2005.4 (cmp359)
guide RNA	GTCTAGCATGGATTGCGATT
repair template	tccaaggaaaacgtatactaattttaggcttcagagaagagtctagcATGCGTGACCACATGGTCCTTCATGAGTATGTAAATGCTGCTGGGATTACAGGAGGAGGATCCGATTGCGATTCGGGAATGATCGCGGAGCAATCAGAAATCCAAGAAGAgta
genotyping primer F	GCTCCCTGAGCTTCCATATTTG
genotyping primer R	TCTGTATGCTTGACCGCTTC
BspHl digest
H05C05.1::GFP11 (cmp361)
guide RNA	ATTATCACACATCGCCAACG
repair template	ttcgacgggaaaaatgggaaaaaaattcaaaaaaaaacggggaaaaaTTATGTAATCCCAGCAGCATTTACATACTCATGAAGGACCATGTGGTCACGGGATCCTCCTCCATTATCACACATCGCCAACGCCGAGAACTTGTTATTTCCCAACGGTGTCTGCCGTGCTTCACGCTTCTGCTT
genotyping primer F	AAGAGCCACCAACTCAATCG
genotyping primer R	AAGAGATTCGTGACGTAGGAGG
BspHl digest
F01G4.4::GFP11 (cmp362)
guide RNA	CTGCTCCCACCACAATCGAA
repair template	ttaaacatggggggcatttgaaagaaaaagattttgcgaggaattttTCATGTAATCCCAGCAGCATTTACATACTCATGAAGGACCATGTGGTCACGGGATCCTCCTCCACTATCCACGCGTCTTCCTTTGGACTGAGGTGGGAGCAGCACTCTTGGAGTCTCATTTATTCTTCTCGGCTCCGGGGT
genotyping primer F	TCGGTGGAGAGAGAGGTTAG
genotyping primer R	CGGAAACTTTCGCTGAGTGG
BspHl digest
GFP11::T05H10.1 (cmp364)
guide RNA	AGTCCTCGACCCGTACCATC
repair template	CCTTCTGGATTGGTATCTGTATCTGCGCCGTTCGAGTCCTCGACCCGTACGGATCCTCCTCCTGTAATCCCAGCAGCATTTACATACTCATGAAGGACCATGTGGTCACGCATctgggaaattctacttatgaaaaaaatgacgagggcgaaaacgaagtac
genotyping primer F	AGCCAACCGAAACTAAGAGC
genotyping primer R	GAAGCAATAGCCAACGGAAC
BspHl digest
GFP11::F56C9.6 (cmp365)
guide RNA	TCACTCTCTCCATCGTTTTT
repair template	attttaaaatgaattcttcttaaagattgttgacctacGTTCACTCTCTCGGATCCTCCTCCTGTAATCCCAGCAGCATTTACATACTCATGAAGGACCATGTGGTCACGCATcgttttttggataatcggaaaagaagtttcggcgatttcctgaaaaattaaaac
genotyping primer F	GTTTACCACAACCTCGTCAC
genotyping primer R	GAATGCGTGAAGTAGCGAAG
BspHl digest
Y66D12A.19 (cmp369)
guide RNA	ATGCCGTTCGAGCGACCAAC
repair template	CTCCAGAAATCGCTTGGGATTCTTTTTGAGATActggaaaaaacgggaaaGGTCGCTCGAACGGCATtttcgcagttttctggaaaaatttccgatgaaa
genotyping primer F	AAACTGCGAGAACGGAGAAG
genotyping primer R	GCATCCAAATTCGCCAGAAC
F56C9.6 (cmp370)
guide RNA	TCACTCTCTCCATCGTTTTT
repair template	catcaagagtattcgataattttctgaattatcgaaccaacCTCATCTCTttttggataatcggaaaagaagtttcggcgatttcctgaaaaattaaaac
genotyping primer F	GTTTACCACAACCTCGTCAC
genotyping primer R	GAATGCGTGAAGTAGCGAAG
D2005.4 (cmp372)
guide RNA	GTCTAGCATGGATTGCGATT
repair template	TTCACATTCTCTTGGTCCACTTCACTGACGCTCGAGACAACAGTCAGTTCACGAATCTCAATCCATgctagactcttctctgaagcctaaaattagtatacgttttcc
genotyping primer F	GCTCCCTGAGCTTCCATATTTG
genotyping primer R	TCTGTATGCTTGACCGCTTC
DpnI digest
GFP11::Y71F9AL.9 (cmp373)
guide RNA	TTCCAGAAAAATGGCACCAA
repair template	atttcgatgtgtcctttctcgtttctttacttcaaatttccagaaaaATGCGTGACCACATGGTCCTTCATGAGTATGTAAATGCTGCTGGGATTACAGGAGGAGGATCCGCACCAAAGGAAAGCGAGAAGAAAATCATGCAGGAGAAAATCGCCAAAGT
genotyping primer F	ATGTAGGTTATCGCTCTCCG
genotyping primer R	TTAGCTGCGGTTACACTGAC
BspHl digest
GFP11::Y38E10A.17 (cmp374)
guide RNA	AGTAATCTTCTTCTCCATCT
repair template	ATTCCTTTGTCGATCATTCGGGCGAGCCCTTCTTGAGTAATCTTCTTCTCGGATCCTCCTCCTGTAATCCCAGCAGCATTTACATACTCATGAAGGACCATGTGGTCACGCATcttggcttcttttcgcttctttccaataattcgtttgtcgaggaaag
genotyping primer F	GACTTCCCTCAACAGATCGG
genotyping primer R	CTGCCACATCTCCATCCTTC
BspHl digest
H05C05.1 (cmp378)
guide RNA	GTGAGATTGCACAATTTACG
repair template	tctctcctacCTGCAGATTCTTTGAGCCATTTGCGGAAGATTCTGCAGGTGCTAGCAGCAGACACTATTAACGTGGCGATGGTGATTGGTTTTGATCGGAAATCAATCGATTTCctgcaa
genotyping primer F	GTTCATCCCGGCAAGTTACC
genotyping primer R	ATTGTGCCCATGAAACAGCTCC
NheI-HF digest
GFP11::Y110A7A.15 (cmp 380)
guide RNA	AATATGAGCAAAAAGGTGGA
repair template	taaatatttatgaaaacattcaatgattttcagcacagcttcacaatATGCGTGACCACATGGTCCTTCATGAGTATGTAAATGCTGCTGGGATTACAGGAGGAGGATCCAGCAAAAAGGTGGATGgtacgtaattaattaataaaaaatttcggtaaca
genotyping primer F	GCGAATGTCTCTTCGACTAC
genotyping primer R	GACTCACATCCTGTTCCTTG
BspHl digest
Y110A7A.15 (cmp383)
guide RNA	AATATGAGCAAAAAGGTGGA
repair template	CGAGCTGCTTTTCATCAAGTCTGACACGACCTCTAGGTTCTTCAATTATTAGACCTTTTTGCTCATattgtgaagctgtgctgaaaatcattgaatgttttc
genotyping primer F	GCGAATGTCTCTTCGACTAC
genotyping primer R	GACTCACATCCTGTTCCTTG
F01G4.4 (cmp384, cmp424)
guide RNA	TTTTCAGTAGTTATGTACTC
repair template	tccaaaatacgcaattattcaaaactttgacttacGAAAATGTCCTTCACTACATaactactgaaaaacaaaaattttggaattctgaaacgaaactgaa
genotyping primer F	GCTCCTGGTGTTGAAATGGC
genotyping primer R	GCGTTTCACTTCGGTGTTGAC
Y71F9AL.9 (cmp387)
guide RNA	TTCCAGAAAAATGGCACCAA
repair template	aatgatttacCTTCCAAGAAAGCAGAAATTGTCTTGCCAACGTCAAGATCTAATGTGCCATttttctggaaatttgaagtaaagaaacgagaaaggacacatcg
genotyping primer F	ATGTAGGTTATCGCTCTCCG
genotyping primer R	TTAGCTGCGGTTACACTGAC
Y71F9AL.12 middle isoform mutant (cmp391)
guide RNA	TGGAAGTGTGTAATTGGCCA
repair template	ccgcgaaaatgtccaaaaaaactgccataaactttttttcgcgtcgagacATTACCAATTACACACTTCCATGGTCTCAATGAGCCGATCGACTCCAATTTTTT
genotyping primer F	AATTTCCTTGCTGGCGCTAC
genotyping primer R	CGAGAGTGTACCCTGTAAAGTC
mask-1 short isoform mutant (cmp392)
guide RNA	TACTAGCTCAAAATCTCTGA
repair template	GCACATGCTATAGTCAACGGAGTTTCCAACGTTGTTTCCGTAGCCTTGTCTATTGAGATTTTGAGCTAGTAGAGATctggaaatgaatttttattaatgaaaaa
genotyping primer F	CGTTCTATGACAAGTGCGTG
genotyping primer R	CAACTACCGAAGAATGACCG
M01H9.3(cmp393[M01H9.3::GFP11])
guide RNA	GTTGCTACGCTTGAAGCCAG
repair template	agaaataaatcaacataaattattacatcctgaatgggggctcttatTCATGTAATCCCAGCAGCATTTACATACTCATGAAGGACCATGTGGTCACGGGATCCTCCTCCGTCTTTCATGTAGTTGCTTCGCTTAAACCCAGCGGCCGAGATGCCATCGTCACCGATGATCTTGCTCTGATGCTTCAT
genotyping primer F	GAAATGCTGTTCGGATCGTC
genotyping primer R	GCACGACTGGGCATATTTAC
BspHl digest
mask-1 long isoform mutant (cmp394)
guide RNA	TGAGGTGATTGAACATATTA
repair template	aaatataaatttattgaaatttttttagtcgaacaaaaatagctcacCCTACATATTAAGGTGAGCCATtccacctttggctaaactaacacggtggtctcgtcg
genotyping primer F	TCACCTGCCACATAGGTTTC
genotyping primer R	AGGGTTGTACGGTCCAAATC
W06B4.1 mutant (cmp395)
guide RNA	TTGCCATTTTTTGTCATCGT
repair template	GACGATGCGGGTGCAGGCTAAGTTTCCCTCAACTCCGCAGTAGAAATCCTcgttggaactgaaaaatcgaacgaataatgttatatttagaaaactatga
genotyping primer F	ATCTGATTCACCTGCGGTTG
genotyping primer R	TGAAGATCAGTTCCGACGAC
Y39A3CL.4 mutant (cmp397)
guide RNA	GATTTCCGAGCCAACTTTCT
repair template	TGCTctgaaacttaaactttagagaaataaattgaaaaaatcgataaacTTCTAGGTTTTCACATCACTTTTATGCTTGCTACTATCGTTTCCCATctgaaaat
genotyping primer F	TGCGTACCGTAGTTGGAACG
genotyping primer R	TGTGTCGCCTGTGAGGTATTTC
F55A12.5 mutant (cmp399)
guide RNA	GGTGCTGAACGATTCGTTTT
repair template	TTCGGAAAATTGTGGATGGAGAGAGAGTATTctgaaaataaagttaatttACGAATCGTTCAGCACCATtctgtaatttttctaaacagtttgaatattt
genotyping primer F	AAGAGAAGGTCCCGGTTGCTAG
genotyping primer R	ATGTTTGCGGCGAGTTTCAG
oma-1 gain of function (cmp403, cmp405, cmp412, cmp413, cmp414, cmp415, cmp417, cmp418, cmp422) (same mutation as zu405)
guide RNA	ATCAACTCCAGATGAGCCAG
repair template	CTCCCCCGCTTTCTGCCATTCAGCATCCTTTAGAAATGTTTGCCAGGCCATCAACTCTAGATGAGCCAGCGGCTAAATTGCCACTAGGACCAACTCCTGTTAGTACTCGTGGTCCAAGAT
genotyping primer F	GACCAAACGCATACATTCGC
genotyping primer R	GAGCAACAGCAGAATTTGCG
xbaI digest
mask-1::GFP11 (cmp420)
guide RNA	TGTGAGCGATATCTACCAGT
repair template	aggggaggggggactaattgacaagaagacgattttgtgagcgatatCTATGTAATCCCAGCAGCATTTACATACTCATGAAGGACCATGTGGTCACGGGATCCTCCTCCCCAGTTGGAAGACCATTTATTTGACGAGGATGACTGATGATTTTGTTGGC
genotyping primer F	TTACGGTCAGATGCCTCAAG
genotyping primer R	ACTTGCTAGGGATGGGAAAG
BspHI digest
3xFLAG::F01G4.4 (cmp432, cmp433)
guide RNA	TTTTCAGTAGTTATGTACTC
repair template	tcttcagtttcgtttcagaattccaaaatttttgtttttcagtagttATGGATTATAAAGACGATGACGATAAGCGTGACTACAAGGACGACGACGACAAGCGTGATTACAAGGATGACGATGACAAGAGATACTCTGGCGCCCGACAGGGAGTTATCTCGGGAAAGGTCACTCACCATAA
genotyping primer F	GCTCCTGGTGTTGAAATGGC
genotyping primer R	GCGTTTCACTTCGGTGTTGAC
Psil digest
F01G4.4::GFP11 (4xIDR del) (cmp434)
guide RNA 1	GACGTACCATTTGATAAATT
guide RNA 2	GGAGTCTCATTTATTCTTCT
repair template	TGTGCTCCGTGGCCCTGGAGGTGTGGTTCGTAACAAAAATCAAGTTAATATTCCACCTGATGCTCTTCGCCCAAATAATCCCGTTCCAAATTTATCAAATAGAATAAATGAGACTCCAAGAGTGCTGCTCCCACCTCAGTCCAAAGGAAGACGCGTGGATAGTGGAGGAGGATCCCGTGACCACATGGTCCTTCATGAGT
genotyping primer F	CTGGAGGTGTGGTTCGTAAC
genotyping primer R	CGGAAACTTTCGCTGAGTGG
F01G4.4::GFP11 (2xIDR del) (cmp436)
guide RNA 1	GGAGTCTCATTTATTCTTCT
guide RNA 2	TCCTTCAAAAGCTCTTCTCT
repair template	CTTCATTCCGCCCACAAGTTGGAAATGGAAAAGCAGGATCCAGAGCTTTCGGAGGGGACACTGCACCACAAAGAAGTGGATTAGATGATGGCGCCACGCAAAGGAGAGCTTTTGAAGGATTGACAATTGCGCCAAGAATAAATGAGACTCCAAGAGTGCTGCTCCCACCTCAGTCCAAAGGAAGACGCGTGGATAGTGGA
genotyping primer F	CTGGAGGTGTGGTTCGTAAC
genotyping primer R	CGGAAACTTTCGCTGAGTGG
PRG-1 (E617K) (cmp442)
guide RNA	AGTTGAGTTGGATTCTCATG
repair template	tcatctatcttacTTCGAACAAAGTGGGTCAAATTATTTCCGAGTTGAGTAGGATTCTTATGAGGTCTTGTTTGAGAATAGAACTGTGTGAAGTCGTTGGAAGTTGTGG
genotyping primer F	CGACAACAAAACGAGATACG
genotyping primer R	GAGTTTGGTCGTTGCTATCG
BspHI digest
Primers for sequencing
small RNA sequencing primers
RP1 - PCR F	AATGATACGGCGACCACCGAGATCTACACGTTCAGAGTTCTACAGTCCGA
RPI1	CAAGCAGAAGACGGCATACGAGATCGTGATGTGACTGGAGTTCCTTGGCACCCGAGAATTCCA
RPI2	CAAGCAGAAGACGGCATACGAGATACATCGGTGACTGGAGTTCCTTGGCACCCGAGAATTCCA
RPI3	CAAGCAGAAGACGGCATACGAGATGCCTAAGTGACTGGAGTTCCTTGGCACCCGAGAATTCCA
RPI4	CAAGCAGAAGACGGCATACGAGATTGGTCAGTGACTGGAGTTCCTTGGCACCCGAGAATTCCA
RPI5	CAAGCAGAAGACGGCATACGAGATCACTGTGTGACTGGAGTTCCTTGGCACCCGAGAATTCCA
RPI6	CAAGCAGAAGACGGCATACGAGATATTGGCGTGACTGGAGTTCCTTGGCACCCGAGAATTCCA
RPI7	CAAGCAGAAGACGGCATACGAGATGATCTGGTGACTGGAGTTCCTTGGCACCCGAGAATTCCA
RPI8	CAAGCAGAAGACGGCATACGAGATTCAAGTGTGACTGGAGTTCCTTGGCACCCGAGAATTCCA
RPI9	CAAGCAGAAGACGGCATACGAGATCTGATCGTGACTGGAGTTCCTTGGCACCCGAGAATTCCA
RPI10	CAAGCAGAAGACGGCATACGAGATAAGCTAGTGACTGGAGTTCCTTGGCACCCGAGAATTCCA
RPI11	CAAGCAGAAGACGGCATACGAGATGTAGCCGTGACTGGAGTTCCTTGGCACCCGAGAATTCCA
RPI12	CAAGCAGAAGACGGCATACGAGATTACAAGGTGACTGGAGTTCCTTGGCACCCGAGAATTCCA
RPI13	CAAGCAGAAGACGGCATACGAGATTTGACTGTGACTGGAGTTCCTTGGCACCCGAGAATTCCA
RPI14	CAAGCAGAAGACGGCATACGAGATGGAACTGTGACTGGAGTTCCTTGGCACCCGAGAATTCCA
RPI15	CAAGCAGAAGACGGCATACGAGATTGACATGTGACTGGAGTTCCTTGGCACCCGAGAATTCCA
RPI16	CAAGCAGAAGACGGCATACGAGATGGACGGGTGACTGGAGTTCCTTGGCACCCGAGAATTCCA
RPI17	CAAGCAGAAGACGGCATACGAGATCTCTACGTGACTGGAGTTCCTTGGCACCCGAGAATTCCA
RPI18	CAAGCAGAAGACGGCATACGAGATGCGGACGTGACTGGAGTTCCTTGGCACCCGAGAATTCCA
RPI19	CAAGCAGAAGACGGCATACGAGATTTTCACGTGACTGGAGTTCCTTGGCACCCGAGAATTCCA
RPI20	CAAGCAGAAGACGGCATACGAGATGGCCACGTGACTGGAGTTCCTTGGCACCCGAGAATTCCA
RPI21	CAAGCAGAAGACGGCATACGAGATCGAAACGTGACTGGAGTTCCTTGGCACCCGAGAATTCCA
RPI22	CAAGCAGAAGACGGCATACGAGATCGTACGGTGACTGGAGTTCCTTGGCACCCGAGAATTCCA
RPI23	CAAGCAGAAGACGGCATACGAGATCCACTCGTGACTGGAGTTCCTTGGCACCCGAGAATTCCA
RPI24	CAAGCAGAAGACGGCATACGAGATGCTACCGTGACTGGAGTTCCTTGGCACCCGAGAATTCCA
RPI25	CAAGCAGAAGACGGCATACGAGATATCAGTGTGACTGGAGTTCCTTGGCACCCGAGAATTCCA
RPI26	CAAGCAGAAGACGGCATACGAGATGCTCATGTGACTGGAGTTCCTTGGCACCCGAGAATTCCA
RPI27	CAAGCAGAAGACGGCATACGAGATAGGAATGTGACTGGAGTTCCTTGGCACCCGAGAATTCCA
RPI28	CAAGCAGAAGACGGCATACGAGATCTTTTGGTGACTGGAGTTCCTTGGCACCCGAGAATTCCA
RPI29	CAAGCAGAAGACGGCATACGAGATTAGTTGGTGACTGGAGTTCCTTGGCACCCGAGAATTCCA
RPI30	CAAGCAGAAGACGGCATACGAGATCCGGTGGTGACTGGAGTTCCTTGGCACCCGAGAATTCCA
RPI31	CAAGCAGAAGACGGCATACGAGATATCGTGGTGACTGGAGTTCCTTGGCACCCGAGAATTCCA
RPI32	CAAGCAGAAGACGGCATACGAGATTGAGTGGTGACTGGAGTTCCTTGGCACCCGAGAATTCCA
RPI33	CAAGCAGAAGACGGCATACGAGATCGCCTGGTGACTGGAGTTCCTTGGCACCCGAGAATTCCA
RPI34	CAAGCAGAAGACGGCATACGAGATGCCATGGTGACTGGAGTTCCTTGGCACCCGAGAATTCCA
RPI35	CAAGCAGAAGACGGCATACGAGATAAAATGGTGACTGGAGTTCCTTGGCACCCGAGAATTCCA
RPI36	CAAGCAGAAGACGGCATACGAGATTGTTGGGTGACTGGAGTTCCTTGGCACCCGAGAATTCCA
